# Genetic variation modulates susceptibility to aberrant DNA hypomethylation and imprint deregulation in naïve pluripotent stem cells

**DOI:** 10.1101/2024.06.26.600805

**Authors:** C Parikh, RA Glenn, Y Shi, K Chatterjee, EE Swanzey, S Singer, SC Do, Y Zhan, Y Furuta, M Tahiliani, E Apostolou, A Polyzos, R Koche, JG Mezey, T Vierbuchen, M Stadtfeld

## Abstract

Naïve pluripotent stem cells (nPSC) frequently undergo pathological and not readily reversible loss of DNA methylation marks at imprinted gene loci. This abnormality poses a hurdle for using pluripotent cell lines in biomedical applications and underscores the need to identify the causes of imprint instability in these cells. We show that nPSCs from inbred mouse strains exhibit pronounced strain-specific susceptibility to locus-specific deregulation of imprinting marks during reprogramming to pluripotency and upon culture with MAP kinase inhibitors, a common approach to maintain naïve pluripotency. Analysis of genetically highly diverse nPSCs from the Diversity Outbred (DO) stock confirms that genetic variation is a major determinant of epigenome stability in pluripotent cells. We leverage the variable DNA hypomethylation in DO lines to identify several trans-acting quantitative trait loci (QTLs) that determine epigenome stability at either specific target loci or genome-wide. Candidate factors encoded by two multi-target QTLs on chromosomes 4 and 17 suggest specific transcriptional regulators that contribute to DNA methylation maintenance in nPSCs. We propose that genetic variants represent candidate biomarkers to identify pluripotent cell lines with desirable properties and might serve as entry points for the targeted engineering of nPSCs with stable epigenomes.

**Highlights:**

- Naïve pluripotent stem cells from distinct inbred mouse strains exhibit variable DNA methylation levels at imprinted gene loci.
- The vulnerability of pluripotent stem cells to loss of genomic imprinting caused by MAP kinase inhibition strongly differs between inbred mouse strains.
- Genetically diverse pluripotent stem cell lines from Diversity Outbred mouse stock allow the identification of quantitative trait loci controlling DNA methylation stability.
- Genetic variants may serve as biomarkers to identify naïve pluripotent stem cell lines that are epigenetically stable in specific culture conditions.
