## Supplemental Table 1 for "Genetic variation modulates susceptibility to aberrant DNA hypomethylation and imprint deregulation in naïve pluripotent stem cells"

### Sheet: DO mESCs
GigaMUGA ID	Line Name	Mycoplasma	Sex	Used for QTL Mapping?
101	B1-A5	Negative	M	✔
102	B1-A16	Negative	M	✔
103	B1-A18	Negative	M	✔
104	B1-A23	Negative	M	✔
105	B1-B5	Negative	M	✔
106	B1-B14	Negative	M	✔
108	B1-B27	Negative	M	✔
109	B1-B29	Negative	M	✔
110	B1-B37	Negative	M	✔
111	B1-B39	Negative	M	✔
112	B1-B41	Negative	M	✔
113	B1-B44		M	✔
114	B1-B45	Negative	M	✔
115	B1-C16	Negative	M	✔
116	B1-C17	Negative	M	✔
201	B2-1	Negative	M	✔
202	B2-2	Negative	M	✔
203	B2-3	Negative	M	✔
204	B2-5	Negative	M	✔
205	B2-7	Negative	M	✔
206	B2-8	Negative	M	✔
207	B2-9	Negative	M	✔
208	B2-11	Negative	M	✔
210	B2-17	Negative	M	✔
211	B2-18	Negative	M	✔
214	B2-22	Negative	M	✔
215	B2-24	Negative	M	✔
221	B2-32	Negative	M	✔
222	B2-2A	Negative	M	✔
307	B1-A22	Negative	M	✔
309	B1-B22	Negative	M	✔
312	B1-B33	Negative	M	✔
403	B3A-3		M	✔
407	B3A-7		M	✔
409	B3A-9	Negative	M	✔
410	B3A-10	Negative	M	✔
411	B3A-11	Negative	M	✔
414	B3A-14		M	✔
415	B3A-15	Negative	M	✔
416	B3A-16		M	✔
420	B3A-20	Negative	M	✔
421	B3A-21	Negative	M	✔
423	B3A-23	Negative	M	✔
425	B3A-26	Negative	M	✔
428	B3A-29	Negative	M	✔
429	B3A-30	Negative	M	✔
432	B3A-33	Negative	M	✔
433	B3A-34	Negative	M	✔
434	B3A-35	Negative	M	✔
435	B3A-36	Negative	M	✔
436	B3A-37	Negative	M	✔
442	B3A-44	Negative	M	✔
507	B3B-7	Negative	M	✔
508	B3B-8	Negative	M	✔
515	B3B-15		M	✔
517	B3B-17	Negative	M	✔
518	B3B-18	Negative	M	✔
519	B3B-19		M	✔
520	B3B-20		M	✔
523	B3B-23	Negative	M	✔
525	B3B-25	Negative	M	✔
526	B3B-26		M	✔
527	B3B-27	Negative	M	✔
531	B3B-31	Negative	M	✔
535	B3B-35	Negative	M	✔
536	B3B-36	Negative	M	✔
538	B3B-38	Negative	M	✔
539	B3B-39	Negative	M	✔
540	B3B-40		M	✔
541	B3B-41		M	✔
544	B3B-44		M	✔
733	B1-A9	Negative	M	✔
738	B1-B18	Negative	M	✔
209	B2-12	Negative	F
213	B2-21	Negative	M
220	B2-31	Negative	F
308	B1-B15		M
840	B2-27	Negative	M
843	B2-28	Negative	M
	B1-B19	Negative	M
	B1-B25	Negative	P
	B1-B40
	B1-B43
	B1-C13
	B1-D4

### Sheet: inbred iPSCs
ID	background	sex	comment
129_2	129S1/SVlmJ	M	polyclonal
129_4	129S1/SVlmJ	M	polyclonal
B6J_1	C57BL6/J	M	polyclonal
B6J_3	C57BL6/J	M	polyclonal
B6N_1	C57BL6/NJ	M	polyclonal
B6N_4	C57BL6/NJ	M	polyclonal
CBA_5	CBA/J	M	polyclonal
CBA_6	CBA/J	M	polyclonal
DBA_3	DBA/2J	M	polyclonal
DBA_4	DBA/2J	M	polyclonal
C3H_2	C3H/HeJ	M	polyclonal
C3H_5	C3H/HeJ	M	polyclonal
AJ_1	A/J	M	polyclonal
AJ_2	A/J	M	polyclonal

### Sheet: inbred ESCs
ID	background	sex	Passage
051718_B6J_3	C57BL6/J	M	6
051718_B6J_8	C57BL6/J	M	6
051718_B6J_10	C57BL6/J	M	6
051818_129_1	129S2/SvPasCrl	M	6
051818_129_2	129S2/SvPasCrl	M	4
062118_129_4	129S2/SvPasCrl	M	6
