## Supplemental Table 2 for "Genetic variation modulates susceptibility to aberrant DNA hypomethylation and imprint deregulation in naïve pluripotent stem cells"

### Sheet: ALL_REGIONS
Coordinates	Size	Category	Gene	Element
chrX:89409439-89409939	500	germline_Dahlet	Pet2	TSS_Alex
chrX:86345595-86346095	500	germline_Dahlet	Gm41	TSS_Alex
chrX:83487674-83488174	500	germline_Dahlet	Tsga8	TSS_Alex
chrX:8143174-8143710	537	B6J vs 129	Rbm3	Promoter
chrX:74481149-74481649	500	germline_Dahlet	Gm6880	TSS_Alex
chrX:74177008-74177508	500	germline_Dahlet	Tktl1	TSS_Alex
chrX:6083169-6083669	500	germline_Dahlet	AU022751	TSS_Alex
chrX:58909109-58909609	500	germline_Dahlet	4930550L24Rik	TSS_Alex
chrX:53757581-53758081	500	germline_Dahlet	1700013H16Rik	TSS_Alex
chrX:53724575-53725075	500	germline_Dahlet	4930502E18Rik	TSS_Alex
chrX:51972522-51973022	500	germline_Dahlet	1700080O16Rik	TSS_Alex
chrX:51800983-51801483	500	germline_Dahlet	Usp26	TSS_Alex
chrX:153558342-153558842	500	germline_Dahlet	Cypt3	TSS_Alex
chrX:136085005-136085505	500	germline_Dahlet	Nxf3	TSS_Alex
chrX:135627455-135627955	500	germline_Dahlet	Prame	TSS_Alex
chrX:135302056-135302556	500	germline_Dahlet	Pramel3	TSS_Alex
chrX:134964504-134965004	500	germline_Dahlet	Nxf2	TSS_Alex
chrX:134476240-134476740	500	germline_GGD	Taf7l	TSS_Alex
chrX:101059417-101059917	500	germline_Dahlet	Tex11	TSS_Alex
chrX:100428762-100429262	500	germline_Dahlet	Otud6a	TSS_Alex
chr9:98963516-98964015	499	Cancer	Foxl2	distal
chr9:98952160-98952660	500	aging_Young	Foxl2	n.d.
chr9:98864516-98865016	500	germline_Dahlet	Prr23a3	TSS_Alex
chr9:98856243-98856743	500	germline_Dahlet	Prr23a2	TSS_Alex
chr9:89879351-89880252	903	imprinting	Rasgrf1	2nd DMR
chr9:89870292-89870657	365	imprinting	Rasgrf1	1st DMR
chr9:81863454-81863954	500	germline_Dahlet	Mei4	TSS_Alex
chr9:75347636-75348135	499	Cancer	Bcl2l10	Promoter
chr9:69812401-69812901	500	aging_Meer	B230323A14Rik	Intron
chr9:64084972-64085472	500	aging_Meer	Scarletltr	Intron
chr9:63761502-63762001	499	Cancer	Smad3	distal
chr9:63657128-63657627	499	Cancer	Smad3	intron
chr9:62281958-62282458	500	germline_Dahlet	Spesp1	TSS_Alex
chr9:58741309-58741809	500	germline_Dahlet	Rec114	TSS_Alex
chr9:57939546-57940046	500	aging_Meer	Sema7a	Promoter
chr9:57681652-57682152	500	aging_Meer	Cyp1a2	Exon
chr9:50561075-50561575	500	germline_Dahlet	Tex12	TSS_Alex
chr9:49576778-49577277	499	Cancer	Ncam1	intron
chr9:49340925-49341425	500	aging_Meer	Drd2	Intron
chr9:43209130-43209574	445	B6J vs 129	Pou2f3	Promoter
chr9:42945216-42945715	499	Cancer	Grik4	Promoter
chr9:40391246-40391745	499	Cancer	Gramd1b	Promoter
chr9:37401684-37402183	499	Cancer	Robo4	Promoter
chr9:21792656-21793156	500	aging_Young	Kank2	n.d.
chr9:21029837-21030337	500	aging_Meer	Icam4	Exon
chr9:20869178-20869678	500	aging_Young	A230050P20Rik	n.d.
chr9:18404169-18404669	500	2-cell stage	Ubtfl1	TSS_Alex
chr9:14500232-14500732	500	germline_Dahlet	Kdm4d	TSS_Alex
chr9:14451772-14452272	500	2-cell stage	Kdm4dl	TSS_Alex
chr9:122747095-122747595	500	germline_Dahlet	Topaz1	TSS_Alex
chr9:121938019-121938519	500	aging_Meer	1700048O20Rik	Intron
chr9:111311450-111311950	500	aging_Meer	Trank1	Promoter
chr9:110797915-110798415	500	germline_Dahlet	Prss42	TSS_Alex
chr9:110408639-110409139	500	aging_Young	Ptpn23	n.d.
chr9:108428234-108428734	500	germline_Dahlet	Ccdc36	TSS_Alex
chr9:107667968-107668467	499	Cancer	Slc38a3	Promoter
chr9:106451305-106451804	499	Cancer	Abhd14a	Promoter
chr9:102396760-102397259	499	Cancer	Ephb1	distal
chr8:99415845-99416345	500	aging_Young	Cdh8	n.d.
chr8:94672888-94673388	500	aging_Meer	Arl2bp	Exon
chr8:87659768-87660268	500	aging_Young	Zfp423	n.d.
chr8:86902202-86902702	500	2-cell stage	Gm27167	TSS_Alex
chr8:86859662-86860162	500	aging_Young	N4bp1	n.d.
chr8:84872733-84873233	500	aging_Meer	Syce2	Intron
chr8:83607721-83608221	500	germline_Dahlet	Tecr	TSS_Alex
chr8:81342311-81342811	500	2-cell stage	Inpp4b	TSS_Alex
chr8:79382622-79383122	500	aging_Meer	Smad1	Intron
chr8:71591622-71592122	500	aging_Young	Pgls	n.d.
chr8:70814376-70814875	499	Cancer	Il12rb1	Promoter
chr8:70744231-70744731	500	aging_Young	Pde4c	n.d.
chr8:70329875-70330375	500	aging_Meer	Gdf1	Exon
chr8:70086868-70087368	500	aging_Meer	Hapln4	Exon
chr8:66511508-66512008	500	germline_Dahlet	Tktl2	TSS_Alex
chr8:45885210-45885710	500	2-cell stage	Pdlim3	TSS_Alex
chr8:43,306,668-43,307,433	767	nPSC-associated	Zfp42	promoter
chr8:40925982-40926482	500	2-cell stage	Pdgfrl	TSS_Alex
chr8:31739510-31740010	500	2-cell stage	Gm5117	TSS_Alex
chr8:26973424-26973924	500	aging_shared	Zfp703	1 to 5kb
chr8:23022823-23023323	500	aging_Meer	Ank1	Intron
chr8:13454756-13455204	449	B6J vs 129	Tmem255b	Promoter
chr8:125492567-125493067	500	aging_Meer	Sipa1l2	Exon
chr8:124575884-124576383	499	Cancer	Capn9	Promoter
chr8:124433049-124433549	500	aging_Young	Pgbd5	n.d.
chr8:119612631-119613131	500	aging_Meer	Adad2	Exon
chr8:119612496-119612996	500	germline_Dahlet	Adad2	TSS_Alex
chr8:117280920-117281420	500	aging_Meer	Cmip	Intron
chr8:111890611-111891111	500	aging_Meer	Chst5	Exon
chr8:110168061-110168561	500	aging_Meer	Calb2	Promoter
chr8:108886709-108887209	500	aging_Young	Zfhx3	n.d.
chr8:108713681-108714180	499	Cancer	Zfhx3	Promoter
chr8:106869830-106870330	500	aging_Young	Has3	n.d.
chr8:105979179-105979679	500	germline_Dahlet	Dpep3	TSS_Alex
chr8:102783651-102784151	500	aging_Young	Cdh11	n.d.
chr7:98111262-98111762	500	aging_Meer	Myo7a	Intron
chr7:97325416-97325916	500	aging_Meer	Usp35	Exon
chr7:81863020-81863520	500	aging_Meer	Tm6sf1	Intron
chr7:81862959-81863458	499	Cancer	Tm6sf1	Promoter
chr7:80387110-80387609	499	Cancer	Fes	Promoter
chr7:80238240-80238740	500	aging_Meer	Gdpgp1	Exon
chr7:76732506-76733006	500	aging_Meer	Agbl1	Intron
chr7:73392612-73393112	500	aging_Young	Rgma	n.d.
chr7:73366543-73367043	500	aging_Meer	A730056A06Rik	Intron
chr7:73,686,323-73,686,624	303	Lineage-associated	Gm4971	promoter
chr7:7278391-7278612	222	B6J vs 129	Vmn2r29	Promoter
chr7:6976413-6976913	500	germline_Dahlet	Zim3	TSS_Alex
chr7:67562255-67562755	500	aging_Young	Lrrc28	n.d.
chr7:6729420-6730600	1180	imprinting	Peg3	1st DMR
chr7:62377557-62378056	499	Cancer	Magel2	Promoter
chr7:6202614-6203113	499	Cancer	Galp	Promoter
chr7:60004339-60005334	997	imprinting	Snrpn	1st DMR
chr7:49160232-49160732	500	aging_Meer	Nav2	Intron
chr7:47131471-47131970	499	Cancer	Ptpn5	Promoter
chr7:45694152-45694652	500	germline_Dahlet	Sec1	TSS_Alex
chr7:45639504-45640003	499	Cancer	Mamstr	Promoter
chr7:45615011-45615510	499	Cancer	Fgf21	Promoter
chr7:45572601-45573101	500	aging_Young	0610005C13Rik	n.d.
chr7:45424896-45425396	500	aging_Meer	Ruvbl2	Exon
chr7:45420009-45420508	499	Cancer	Lhb	Promoter
chr7:45335364-45335863	499	Cancer	Hrc	Promoter
chr7:45204941-45205440	499	Cancer	Ccdc155	Promoter
chr7:45204188-45204688	500	aging_Young	Ccdc155	n.d.
chr7:44959833-44960333	500	aging_Young	Cpt1c	n.d.
chr7:43675172-43675672	500	aging_Meer	Ctu1	Exon
chr7:4132216-4132716	500	aging_Young	Ttyh1	n.d.
chr7:3410778-3411278	500	aging_Young	Cacng8	n.d.
chr7:31115611-31116111	500	aging_Meer	Hpn	Promoter
chr7:29725692-29726291	600	B6J vs 129	Catsperg2	Promoter
chr7:28833603-28834103	500	2-cell stage	Lgals4	TSS_Alex
chr7:28376837-28377336	499	Cancer	Zfp36	Exon
chr7:25376241-25376741	500	aging_Meer	4732471J01Rik	Promoter
chr7:25301160-25301660	500	germline_Dahlet	Prr19	TSS_Alex
chr7:25132830-25133330	500	aging_Young	Pou2f2	n.d.
chr7:24676425-24676925	500	germline_Dahlet	Tex101	TSS_Alex
chr7:23385638-23386138	500	germline_Dahlet	Nlrp5	TSS_Alex
chr7:19698290-19698790	500	aging_Young	Apoe	n.d.
chr7:16885247-16885747	500	aging_Meer	Dact3	Exon
chr7:16472169-16472669	500	aging_Meer	Npas1	Intron
chr7:14622233-14622733	500	aging_Meer	Nlrp5-ps	Intron
chr7:143649411-143649911	500	2-cell stage	Tnfrsf22	TSS_Alex
chr7:143,295,618-143,296,585	969	imprinting	Kcnq1ot1	1st DMR
chr7:142580501-142582201	1700	imprinting	H19-Igf2	1st DMR
chr7:140923123-140923623	500	aging_Young	Nlrp6	n.d.
chr7:140787602-140788102	500	germline_Dahlet	Syce1	TSS_Alex
chr7:139247460-139247959	499	Cancer	Pwwp2b	Promoter
chr7:133775927-133776427	500	aging_Young	Dhx32	n.d.
chr7:133124528-133125028	500	aging_Meer	Ctbp2	1 to 5kb
chr7:132852762-132853262	500	aging_Meer	Eef1akmt2	Promoter
chr7:128,688,124-128,688,593	471	imprinting	Inpp5f	1st DMR
chr7:127108780-127109280	500	aging_Young	Qprt	n.d.
chr7:126963195-126963695	500	aging_Meer	Sez6l2	Exon
chr7:120421450-120421950	500	germline_Dahlet	Abca16	TSS_Alex
chr7:118690040-118690540	500	aging_Meer	Gde1	Intron
chr7:11397664-11398164	500	2-cell stage	Zscan4f	TSS_Alex
chr7:11310432-11310932	500	2-cell stage	Zscan4e	TSS_Alex
chr7:11165909-11166409	500	2-cell stage	Zscan4d	TSS_Alex
chr7:110923367-110923867	500	aging_Meer	Mrvi1	Exon
chr7:110094295-110094795	500	aging_Meer	Zfp143	Exon
chr7:11005494-11005994	500	2-cell stage	Zscan4c	TSS_Alex
chr7:10904800-10905300	500	2-cell stage	Zscan4b	TSS_Alex
chr7:107210142-107210642	500	aging_Meer	Rbmxl2	Exon
chr7:107209194-107209694	500	germline_Dahlet	Rbmxl2	TSS_Alex
chr7:107166739-107167239	500	germline_Dahlet	Nlrp14	TSS_Alex
chr7:105554272-105554772	500	aging_Young	Smpd1	n.d.
chr7:104856758-104857258	500	2-cell stage	Usp17la	TSS_Alex
chr7:104842353-104842853	500	2-cell stage	Usp17lb	TSS_Alex
chr7:104777220-104777720	500	2-cell stage	Usp17le	TSS_Alex
chr7:103414821-103415321	500	2-cell stage	Usp17lc	TSS_Alex
chr7:103252255-103252755	500	2-cell stage	Usp17ld	TSS_Alex
chr7:101504334-101504834	500	aging_Meer	Pde2a	Exon
chr7:101456710-101457209	499	Cancer	Pde2a	Promoter
chr7:101296416-101297684	1269	B6J vs 129	Atg16l2	Promoter
chr6:93678391-93678891	500	aging_Young	Magi1	n.d.
chr6:90757524-90758023	499	Cancer	Iqsec1	Promoter
chr6:90550125-90550624	499	Cancer	Aldh1l1	Promoter
chr6:89185775-89186275	500	2-cell stage	Gm6507	TSS_Alex
chr6:88950432-88950932	500	germline_Dahlet	4933427D06Rik	TSS_Alex
chr6:88724161-88724661	500	2-cell stage	Mgll	TSS_Alex
chr6:88189994-88190494	500	aging_Young	Gata2	n.d.
chr6:85125860-85126360	500	aging_Meer	Gm5878	Promoter
chr6:83404280-83404780	500	aging_Meer	Tet3	Exon
chr6:83185910-83186410	500	aging_Meer	Dctn1	Intron
chr6:83161411-83161911	500	aging_Meer	1700003E16Rik	Exon
chr6:82946651-82947151	500	germline_Dahlet	M1ap	TSS_Alex
chr6:8258033-8258534	502	B6J vs 129	Rpa3	Promoter
chr6:78215627-78216127	500	2-cell stage	Gm5576	TSS_Alex
chr6:77991535-77992034	499	Cancer	Ctnna2	distal
chr6:72555653-72556153	500	aging_Meer	Capg	Exon
chr6:58906800-58907200	400	imprinting	Nap1l5	1st DMR
chr6:58906528-58907028	500	aging_Meer	Herc3	Exon
chr6:54038690-54039189	499	Cancer	Chn2	Promoter
chr6:5297328-5297828	500	aging_Young	Pon2	n.d.
chr6:50628089-50628589	500	2-cell stage	Gm18765	TSS_Alex
chr6:50621634-50622134	500	2-cell stage	Gm8038	TSS_Alex
chr6:50608386-50608886	500	2-cell stage	Gm4782	TSS_Alex
chr6:49791583-49792082	499	Cancer	Npy	distal
chr6:49395353-49395853	500	germline_Dahlet	Stk31	TSS_Alex
chr6:4755912-4756411	499	Cancer	Peg10	Exon
chr6:4746963-4747868	905	imprinting	Sgce	1st DMR
chr6:42323141-42323640	499	Cancer	Fam131b	Promoter
chr6:39556688-39557187	499	Cancer	Dennd2a	Promoter
chr6:34919912-34920412	500	germline_Dahlet	Stra8	TSS_Alex
chr6:31126433-31126933	500	aging_Meer	Lncpint	Intron
chr6:30958752-30959252	500	aging_Young	Klf14	n.d.
chr6:30736749-30739354	2605	imprinting	Mest	1st DMR
chr6:23159811-23160311	500	2-cell stage	Gm5989	TSS_Alex
chr6:18108807-18109307	500	germline_Dahlet	Asz1	TSS_Alex
chr6:147003068-147003894	827	B6J vs 129	Ppfibp1	Promoter
chr6:145615506-145616006	500	germline_Dahlet	Tuba3b	TSS_Alex
chr6:138658294-138658794	500	germline_Dahlet	Igbp1b	TSS_Alex
chr6:129451517-129452017	500	aging_Meer	Clec1a	Exon
chr6:129049797-129050018	222	B6J vs 129	Klrb1f	Promoter
chr6:128296501-128297001	500	aging_Meer	Tead4	Intron
chr6:127767564-127768064	500	aging_Young	Prmt8	n.d.
chr6:127471125-127471625	500	aging_Meer	Parp11	Intron
chr6:125360138-125360638	500	aging_Meer	Tnfrsf1a	Intron
chr6:125285792-125286292	500	germline_Dahlet	Tuba3a	TSS_Alex
chr6:122,706,796-122,707,321	527	nPSC-associated	Nanog	promoter
chr6:122,625,966-122,626,392	428	nPSC-associated	Dppa3	promoter
chr6:118251694-118252194	500	aging_Meer	1700069P05Rik	1 to 5kb
chr6:118188671-118189170	499	Cancer	Ret	intron
chr6:116550890-116551390	500	2-cell stage	Gm5580	TSS_Alex
chr6:113934432-113934931	499	Cancer	Atp2b2	Promoter
chr5:97392129-97392629	500	germline_Dahlet	Naa11	TSS_Alex
chr5:90,772,197-90,772,697	502	Lineage-associated	Pf4	promoter
chr5:89883061-89883561	500	aging_Young	Adamts3	n.d.
chr5:77264577-77265077	500	aging_Meer	Rest	Promoter
chr5:76330906-76331406	500	germline_Dahlet	Pdcl2	TSS_Alex
chr5:71547955-71548455	500	germline_Dahlet	Cox7b2	TSS_Alex
chr5:65,861,159-65,861,634	477	Lineage-associated	Rhoh	promoter
chr5:63964327-63964827	500	aging_Meer	Rell1	Intron
chr5:47881960-47882459	499	Cancer	Slit2	distal
chr5:37826928-37827428	500	aging_Young	Msx1	n.d.
chr5:33723382-33723882	500	aging_Young	Fgfr3	n.d.
chr5:32132770-32133270	500	aging_Young	Gm10463	n.d.
chr5:31108120-31108619	499	Cancer	Dnajc5g	Promoter
chr5:30749672-30750171	499	Cancer	Dpysl5	intron
chr5:30647467-30647967	500	aging_Young	4930471M23Rik	n.d.
chr5:24731209-24731708	499	Cancer	Wdr86	Promoter
chr5:24591859-24592359	500	aging_Meer	Chpf2	Exon
chr5:24552490-24552990	500	aging_Young	4931409K22Rik	n.d.
chr5:151190675-151191302	628	B6J vs 129	Stard13	Promoter
chr5:143253197-143253697	500	aging_Meer	Zfp316	Exon
chr5:140612294-140612794	500	aging_Meer	Lfng	Exon
chr5:139931725-139932225	500	aging_Meer	Elfn1	Intron
chr5:139774539-139775038	499	Cancer	Ints1	Promoter
chr5:138280258-138280758	500	germline_Dahlet	Stag3	TSS_Alex
chr5:136919448-136921122	1675	B6J vs 129	4933404O12Rik	Promoter
chr5:135979848-135980348	500	germline_Dahlet	Zp3	TSS_Alex
chr5:135868920-135869420	500	aging_Meer	Srrm3	Exon
chr5:135349794-135350294	500	germline_Dahlet	Fkbp6	TSS_Alex
chr5:135349473-135349972	499	Cancer	Fkbp6	Promoter
chr5:132489854-132490353	499	Cancer	Auts2	intron
chr5:129590461-129590961	500	aging_Meer	Mmp17	Intron
chr5:128432224-128432723	499	Cancer	Tmem132d	Promoter
chr5:125474870-125475369	499	Cancer	Aacs	Promoter
chr5:125391377-125391877	500	aging_Young	Gm10382	n.d.
chr5:121960731-121961231	500	aging_Meer	Cux2	Intron
chr5:120709934-120710434	500	aging_Meer	Dtx1	Exon
chr5:120560860-120561360	500	aging_Meer	Tpcn1	Intron
chr5:120197521-120198021	500	aging_Meer	Rbm19	Intron
chr5:119668612-119669111	499	Cancer	Tbx3	intron
chr5:119,670,842-119,671,421	581	nPSC-associated	Tbx3	promoter
chr5:118244081-118244580	499	Cancer	Rnft2	Promoter
chr5:118026702-118027201	499	Cancer	Tesc	Promoter
chr5:115975612-115976112	500	aging_Young	Cit	n.d.
chr5:115632544-115633044	500	aging_shared	Rab35	Intron
chr5:113101506-113102006	500	aging_Young	2900026A02Rik	n.d.
chr5:112428240-112428740	500	aging_Meer	Sez6l	Exon
chr5:111418596-111419096	500	aging_shared	Mn1	Exon
chr5:111228952-111229452	500	aging_Meer	Ttc28	Intron
chr5:110363539-110364039	500	aging_Meer	Fbrsl1	Exon
chr5:108549852-108550352	500	aging_Meer	Cplx1	Promoter
chr5:107330908-107331408	500	germline_Dahlet	Brdt	TSS_Alex
chr5:105701007-105701506	499	Cancer	Lrrc8d	Promoter
chr5:102859949-102860448	499	Cancer	Arhgap24	Promoter
chr5:101969771-101970271	500	aging_Meer	Wdfy3	Intron
chr5:101666646-101667146	500	aging_Young	Nkx6-1	n.d.
chr4:99653639-99654139	500	aging_Young	Gm12688	n.d.
chr4:97581767-97582266	499	Cancer	Nfia	Promoter
chr4:89687953-89688453	500	aging_Meer	Dmrta1	Exon
chr4:88640816-88641316	500	aging_Young	Ifna13	n.d.
chr4:8788863-8789362	499	Cancer	Chd7	intron
chr4:8751846-8752345	499	Cancer	Chd7	Promoter
chr4:78212147-78212647	500	aging_Young	B230208B08Rik	n.d.
chr4:78211704-78212204	500	aging_Meer	Ptprd	Promoter
chr4:73790634-73791134	500	aging_Meer	Rasef	Promoter
chr4:59384657-59385157	500	aging_Young	Susd1	n.d.
chr4:58,285,342-58,285,948	608	Lineage-associated	Musk	promoter
chr4:57916170-57916631	462	B6J vs 129	D630039A03Rik	Promoter
chr4:57845045-57845544	499	Cancer	Akap2	Promoter
chr4:56740518-56741018	500	aging_Young	Actl7b	n.d.
chr4:53263875-53264375	500	aging_Meer	AI427809	Intron
chr4:46581481-46581981	500	aging_Young	Coro2a	n.d.
chr4:44597840-44598340	500	aging_Meer	Pax5	Intron
chr4:44363560-44364060	500	aging_Meer	Melk	Exon
chr4:43632183-43632682	499	Cancer	Npr2	Promoter
chr4:42952471-42952971	500	aging_Meer	Dnajb5	Intron
chr4:36951512-36952012	500	aging_Meer	Lingo2	Promoter
chr4:34049789-34050289	500	germline_Dahlet	Spaca1	TSS_Alex
chr4:32258152-32258652	500	aging_Meer	Bach2	Intron
chr4:21678876-21679376	500	aging_Meer	Prdm13	Exon
chr4:156252464-156253185	722	B6J vs 129	Samd11	Promoter
chr4:156233658-156234157	499	Cancer	Klhl17	Promoter
chr4:155991146-155991659	514	B6J vs 129	B3galt6	Promoter
chr4:155654232-155654732	500	aging_Young	Mib2	n.d.
chr4:152370155-152370654	499	Cancer	Chd5	intron
chr4:152315373-152315872	499	Cancer	Rnf207	Promoter
chr4:152126502-152127002	500	aging_Meer	Espn	Intron
chr4:149945076-149945575	499	Cancer	Spsb1	Promoter
chr4:149657912-149658411	499	Cancer	Pik3cd	Promoter
chr4:148562667-148563166	499	Cancer	Exosc10	Promoter
chr4:148317025-148317525	500	aging_Young	Gm13206	n.d.
chr4:147918508-147919008	500	aging_Meer	Plod1	Intron
chr4:144408214-144408714	500	germline_Dahlet	Pramef12	TSS_Alex
chr4:144357691-144358191	500	2-cell stage	Gm13119	TSS_Alex
chr4:143950766-143951266	500	2-cell stage	Pramef25	TSS_Alex
chr4:143719204-143719704	500	2-cell stage	Gm13078	TSS_Alex
chr4:143551449-143551949	500	2-cell stage	BC080695	TSS_Alex
chr4:143394177-143394677	500	germline_Dahlet	Pramel1	TSS_Alex
chr4:142085144-142085644	500	aging_Young	Gm10565	n.d.
chr4:141325582-141326082	500	aging_Meer	Epha2	Intron
chr4:140750561-140751061	500	aging_Young	Padi4	n.d.
chr4:140616596-140617095	499	Cancer	Arhgef10l	Promoter
chr4:137728800-137729300	500	aging_Meer	Rap1gap	Exon
chr4:137521850-137522350	500	aging_Young	Hspg2	n.d.
chr4:136946201-136946701	500	aging_shared	Epha8	Intron
chr4:136833981-136834481	500	aging_Meer	Ephb2	Intron
chr4:136238402-136238902	500	aging_Meer	Asap3	Exon
chr4:132843385-132843691	307	B6J vs 129	Ppp1r8	Promoter
chr4:132532487-132532987	500	aging_Young	Atpif1	n.d.
chr4:130139706-130140205	499	Cancer	Hcrtr1	Promoter
chr4:129998411-129998911	500	aging_Meer	Adgrb2	Intron
chr4:126324439-126324938	499	Cancer	Tekt2	Promoter
chr4:123224930-123225429	499	Cancer	Heyl	Exon
chr4:123201882-123202382	500	aging_Young	Nt5c1a	n.d.
chr4:123105222-123105722	500	aging_Meer	Bmp8b	Exon
chr4:121039954-121040454	500	aging_Meer	Col9a2	Intron
chr4:119414823-119415323	500	aging_Young	Ccdc30	n.d.
chr4:118554577-118555077	500	aging_Meer	Cfap57	Exon
chr4:118289890-118290390	500	aging_Young	Ptprf	n.d.
chr4:117496880-117497379	499	Cancer	Rnf220	Promoter
chr4:115978610-115979110	500	aging_Young	Faah	n.d.
chr4:114987054-114987554	500	aging_Young	Cmpk1	n.d.
chr4:107878614-107879113	499	Cancer	Magoh	Promoter
chr4:107683980-107684480	500	germline_Dahlet	Dmrtb1	TSS_Alex
chr4:107426594-107427093	499	Cancer	Glis1	Promoter
chr4:104367125-104367625	500	aging_Meer	Dab1	Intron
chr4:101940156-101940656	500	2-cell stage	Gm12794	TSS_Alex
chr4:101908870-101909370	500	2-cell stage	Gm12800	TSS_Alex
chr3:96218906-96219406	500	aging_Young	Bola1	n.d.
chr3:95559426-95559926	500	germline_Dahlet	Hormad1	TSS_Alex
chr3:94399104-94399604	500	aging_Young	Gm17179	n.d.
chr3:94363148-94363647	499	Cancer	C2cd4d	Promoter
chr3:94263785-94264285	500	2-cell stage	Gm4778	TSS_Alex
chr3:94177943-94178443	500	2-cell stage	Gm10696	TSS_Alex
chr3:93874136-93874636	500	2-cell stage	Gm9113	TSS_Alex
chr3:93825769-93826269	500	2-cell stage	Tdpoz3	TSS_Alex
chr3:93068572-93069072	500	2-cell stage	Gm4858	TSS_Alex
chr3:90100564-90101063	499	Cancer	Nup210l	Promoter
chr3:89522875-89523375	500	aging_Meer	Kcnn3	Intron
chr3:89421660-89422159	499	Cancer	Shc1	Promoter
chr3:86546960-86547460	500	aging_shared	Lrba	Exon
chr3:83843746-83844246	500	aging_Meer	Tlr2	1 to 5kb
chr3:59261976-59262475	499	Cancer	P2ry12	Promoter
chr3:55181777-55182277	500	germline_Dahlet	Sohlh2	TSS_Alex
chr3:53477517-53478017	500	aging_Young	2810046L04Rik	n.d.
chr3:51659254-51659753	499	Cancer	Mgst2	Promoter
chr3:48608852-48609352	500	germline_Dahlet	1700018B24Rik	TSS_Alex
chr3:40708604-40709104	500	germline_GGD	Slc25a31	TSS_Alex
chr3:37063276-37063776	500	germline_Dahlet	Adad1	TSS_Alex
chr3:141212105-141212605	500	germline_Dahlet	Pdha2	TSS_Alex
chr3:135347783-135348283	500	germline_Dahlet	Slc9b1	TSS_Alex
chr3:133235258-133235411	154	B6J vs 129	Arhgef38	Promoter
chr3:131177622-131178121	499	Cancer	Lef1	intron
chr3:130179574-130180073	499	Cancer	Col25a1	Promoter
chr3:125591494-125591994	500	aging_Meer	Ndst4	Intron
chr3:108939833-108940333	500	germline_Dahlet	Henmt1	TSS_Alex
chr3:107758145-107758645	500	aging_Young	Csf1	n.d.
chr3:105051911-105052411	500	aging_Young	Cttnbp2nl	n.d.
chr3:102935850-102936350	500	germline_Dahlet	Sycp1	TSS_Alex
chr3:102085791-102086074	284	B6J vs 129	Casq2	Promoter
chr3:102085274-102085439	166	B6J vs 129	Casq2	Promoter
chr3:102,085,759-102,086,292	535	Lineage-associated	Casq2	promoter
chr3:10197033-10197533	500	germline_Dahlet	Fabp9	TSS_Alex
chr2:96317732-96318231	499	Cancer	Lrrc4c	Promoter
chr2:93192198-93192698	500	aging_Meer	Trp53i11	Exon
chr2:84659295-84659795	500	germline_Dahlet	Btbd18	TSS_Alex
chr2:84,826,372-84,826,945	575	Lineage-associated	Smtnl1	promoter
chr2:83990302-83990802	500	2-cell stage	Gm13691	TSS_Alex
chr2:83984492-83984992	500	2-cell stage	Gm13697	TSS_Alex
chr2:83978682-83979182	500	2-cell stage	Gm13694	TSS_Alex
chr2:83972872-83973372	500	2-cell stage	Gm13696	TSS_Alex
chr2:83961252-83961752	500	2-cell stage	Gm13693	TSS_Alex
chr2:83955442-83955942	500	2-cell stage	Gm13698	TSS_Alex
chr2:76360200-76360700	500	germline_Dahlet	Cyct	TSS_Alex
chr2:76338008-76338507	499	Cancer	Pde11a	Promoter
chr2:74763106-74763606	500	aging_Meer	Hoxd1	Exon
chr2:58962875-58963375	500	aging_Meer	Ccdc148	Intron
chr2:5895662-5895965	304	B6J vs 129	Sec61a2	Promoter
chr2:49728259-49728759	500	aging_Meer	Kif5c	Intron
chr2:4017770-4018269	499	Cancer	Frmd4a	Promoter
chr2:38714292-38714792	500	germline_Dahlet	Nr5a1	TSS_Alex
chr2:37793132-37793632	500	aging_Meer	Crb2	Exon
chr2:33216502-33217002	500	aging_Young	Ralgps1	n.d.
chr2:29845383-29845883	500	aging_Young	Mir219-2	n.d.
chr2:29250062-29250562	500	aging_Young	Ntng2	n.d.
chr2:28196405-28196905	500	aging_Meer	Olfm1	Intron
chr2:26121905-26122404	499	Cancer	Nacc2	Promoter
chr2:25846998-25847498	500	germline_Dahlet	Sohlh1	TSS_Alex
chr2:25579628-25580128	500	aging_Young	Gm996	n.d.
chr2:25094713-25095212	499	Cancer	Noxa1	Promoter
chr2:24,918,752-24,919,377	627	Lineage-associated	Ehmt1	promoter
chr2:19554663-19554787	125	B6J vs 129	4921504E06Rik	Promoter
chr2:180702529-180703029	500	aging_Young	Dido1	n.d.
chr2:180456777-180457276	499	Cancer	Slco4a1	Promoter
chr2:180289599-180290099	500	aging_Meer	Rbbp8nl	Exon
chr2:180023663-180024162	499	Cancer	Lsm14b	Promoter
chr2:179521887-179522387	500	aging_Meer	Cdh4	Intron
chr2:179442529-179443028	499	Cancer	Cdh4	Promoter
chr2:179414685-179415185	500	germline_Dahlet	4930591A17Rik	TSS_Alex
chr2:178407435-178407935	500	germline_Dahlet	Sycp2	TSS_Alex
chr2:174297917-174298416	499	Cancer	Gnas	Promoter
chr2:174295026-174296544	1518	imprinting	Gnas	1st DMR
chr2:174110851-174111350	499	Cancer	Npepl1	Promoter
chr2:173119275-173119775	500	germline_Dahlet	Ctcfl	TSS_Alex
chr2:168893741-168894241	500	aging_Young	Zfp64	n.d.
chr2:165655162-165655661	499	Cancer	Eya2	Promoter
chr2:164985453-164985952	499	Cancer	Slc12a5	intron
chr2:164199880-164200380	500	germline_Dahlet	Wfdc15a	TSS_Alex
chr2:164167879-164168379	500	aging_Meer	Kcns1	Exon
chr2:158191117-158191617	500	aging_Meer	D630003M21Rik	Intron
chr2:158137901-158138400	499	Cancer	Tgm2	intron
chr2:157559100-157561300	2200	imprinting	Nnat	1st DMR
chr2:156886023-156886522	499	Cancer	Sla2	Promoter
chr2:156839567-156840066	499	Cancer	Tgif2	Promoter
chr2:156730722-156731222	500	aging_Meer	Dlgap4	Intron
chr2:152627747-152628246	499	Cancer	Rem1	Promoter
chr2:152337515-152338015	500	aging_Meer	Trib3	Exon
chr2:151708856-151709356	500	aging_Meer	Tmem74b	Intron
chr2:148395122-148395621	499	Cancer	Sstr4	Promoter
chr2:148048760-148049259	499	Cancer	Foxa2	distal
chr2:148043680-148044180	500	aging_Meer	Foxa2	Exon
chr2:148,043,920-148,044,419	499	Cancer	Foxa2	exon
chr2:131952894-131953394	500	aging_Meer	Prnd	Exon
chr2:131180004-131180504	500	aging_Young	Spef1	n.d.
chr2:130100273-130100773	500	2-cell stage	AU015228	TSS_Alex
chr2:127424948-127425448	500	germline_Dahlet	Gpat2	TSS_Alex
chr2:126618428-126618928	500	2-cell stage	Hdc	TSS_Alex
chr2:122313632-122314131	499	Cancer	Duox1	Promoter
chr2:122186021-122186521	500	germline_Dahlet	Terb2	TSS_Alex
chr2:119174304-119174804	500	aging_Meer	Dnajc17	Exon
chr2:109675886-109676386	500	aging_Meer	Bdnf	Exon
chr2:105696060-105696559	499	Cancer	Pax6	Exon
chr2:104886073-104886573	500	germline_Dahlet	Ccdc73	TSS_Alex
chr2:104095811-104096669	859	B6J vs 129	Cd59a	Promoter
chr19:6830086-6830586	500	aging_Young	Rps6ka4	n.d.
chr19:6184137-6184637	500	germline_Dahlet	Majin	TSS_Alex
chr19:61225063-61225563	500	aging_Meer	Csf2ra	Intron
chr19:5856251-5856751	500	aging_Young	Frmd8	n.d.
chr19:58511751-58512251	500	germline_Dahlet	Ccdc172	TSS_Alex
chr19:5745408-5745908	500	aging_Meer	Ltbp3	Exon
chr19:56548216-56548716	500	aging_Young	Nhlrc2	n.d.
chr19:4989560-4990060	500	aging_Meer	Npas4	Exon
chr19:4876661-4877021	361	B6J vs 129	Actn3	Promoter
chr19:47265488-47265988	500	aging_Young	Sh3pxd2a	n.d.
chr19:47157514-47158014	500	2-cell stage	Calhm3	TSS_Alex
chr19:45816508-45817008	500	aging_Young	Kcnip2	n.d.
chr19:45036060-45036560	500	aging_Young	Pdzd7	n.d.
chr19:44760730-44761230	500	aging_Meer	Pax2	Exon
chr19:44202664-44202922	259	B6J vs 129	Scd3	Promoter
chr19:44136110-44136555	446	B6J vs 129	Cwf19l1	Promoter
chr19:43896570-43897070	500	aging_Meer	Dnmbp	Intron
chr19:4268457-4268957	500	aging_Meer	Ssh3	Intron
chr19:41282968-41283468	500	aging_Meer	Pik3ap1	Intron
chr19:40303135-40303635	500	aging_Meer	Sorbs1	Intron
chr19:4,042,020-4,042,707	689	Lineage-associated	Gstp2	promoter
chr19:37685733-37686233	500	aging_Meer	Cyp26c1	Intron
chr19:30539197-30540239	1043	B6J vs 129	Ppp1r2-ps3	Promoter
chr19:26606903-26607403	500	aging_Young	Smarca2	n.d.
chr19:24861109-24861609	500	aging_Meer	Pgm5	Intron
chr18:9707011-9707325	315	B6J vs 129	Colec12	Promoter
chr18:9619228-9619728	500	germline_Dahlet	Cetn1	TSS_Alex
chr18:76057688-76058188	500	aging_Meer	Zbtb7c	Intron
chr18:75494643-75495143	500	aging_Meer	Ctif	Intron
chr18:69666611-69667111	500	aging_Meer	Tcf4	Intron
chr18:67401734-67402234	500	aging_Meer	Tubb6	Exon
chr18:66022449-66022949	500	aging_Young	Lman1	n.d.
chr18:64531150-64531650	500	aging_Meer	Atp8b1	Exon
chr18:61065561-61066061	500	aging_Meer	Pdgfrb	Exon
chr18:60613308-60613807	499	Cancer	Synpo	Promoter
chr18:52825373-52825873	500	aging_Meer	Sncaip	Intron
chr18:4919760-4920415	656	B6J vs 129	Svil	Promoter
chr18:46,921,586-46,921,917	333	Lineage-associated	Arl14epl	promoter
chr18:38929154-38929654	500	2-cell stage	Fgf1	TSS_Alex
chr18:37674546-37675045	499	Cancer	Pcdhga3	Promoter
chr18:37661880-37662380	500	aging_Meer	Gm38667	Exon
chr18:33794015-33794579	565	B6J vs 129	Epb41l4aos	Promoter
chr18:32430533-32431033	500	aging_Young	Bin1	n.d.
chr18:32021489-32021989	500	2-cell stage	Gm16344	TSS_Alex
chr18:14705900-14706400	500	germline_Dahlet	Psma8	TSS_Alex
chr18:12972743-12974522	1779	imprinting	Impact	1st DMR
chr17:9669467-9669967	500	germline_Dahlet	Pabpc6	TSS_Alex
chr17:88627451-88627950	499	Cancer	Ston1	Promoter
chr17:85044698-85045198	500	aging_Meer	Slc3a1	Intron
chr17:83078982-83079482	500	aging_Meer	Gm19689	1 to 5kb
chr17:81000775-81001275	500	aging_Meer	Tmem178	Exon
chr17:67913633-67914133	500	aging_Meer	Arhgap28	Intron
chr17:66417558-66418058	500	aging_Young	1110012J17Rik	n.d.
chr17:57,278,819-57,279,227	410	Lineage-associated	Vav1	promoter
chr17:56754805-56755304	499	Cancer	Nrtn	Promoter
chr17:56511985-56512484	499	Cancer	Znrf4	Promoter
chr17:56098984-56099484	500	aging_Young	Hdgfrp2	n.d.
chr17:5418456-5419435	980	B6J vs 129	Ldhal6b	Promoter
chr17:50293386-50293886	500	germline_GGD	Dazl	TSS_Alex
chr17:47501185-47501685	500	aging_Meer	Taf8	Exon
chr17:47137903-47138403	500	aging_Young	Trerf1	n.d.
chr17:46649701-46650200	499	Cancer	Cul7	Promoter
chr17:45638891-45639390	499	Cancer	Capn11	Promoter
chr17:45601345-45601845	500	aging_Young	Gm7325	n.d.
chr17:35866882-35867381	499	Cancer	Ppp1r18	Promoter
chr17:35439441-35439941	500	aging_Young	H2-Q7	n.d.
chr17:35068469-35068969	500	aging_Meer	Ly6g6c	Intron
chr17:34,898,493-34,898,912	421	Lineage-associated	Ehmt2	promoter
chr17:32034258-32034758	500	germline_Dahlet	Hsf2bp	TSS_Alex
chr17:30864869-30865369	500	aging_Meer	Dnah8	Intron
chr17:29325928-29326428	500	aging_Young	Pi16	n.d.
chr17:28531877-28532377	500	aging_Meer	Armc12	Intron
chr17:28487682-28488181	499	Cancer	Fkbp5	distal
chr17:27564562-27565062	500	aging_Meer	AI413582	Intron
chr17:27075455-27075955	500	aging_Meer	Itpr3	Intron
chr17:12909980-12910480	500	germline_Dahlet	Pnldc1	TSS_Alex
chr17:12742174-12742702	528	imprinting	Igf2r	1st DMR
chr17:12507709-12508209	500	aging_Young	Slc22a3	n.d.
chr17:10486874-10487374	500	aging_Meer	Pacrg	Intron
chr16:97580419-97580918	499	Cancer	Tmprss2	intron
chr16:94329167-94329666	499	Cancer	Ripply3	Promoter
chr16:92454960-92455460	500	aging_Young	Rcan1	n.d.
chr16:91242756-91243255	499	Cancer	Olig2	distal
chr16:90023752-90024251	499	Cancer	Tiam1	intron
chr16:85553912-85554234	323	B6J vs 129	Cyyr1	Promoter
chr16:85553126-85553439	314	B6J vs 129	Cyyr1	Promoter
chr16:5137020-5137520	500	aging_Meer	Ppl	1 to 5kb
chr16:4957787-4958287	500	aging_Meer	Anks3	Exon
chr16:48430986-48431486	500	germline_Dahlet	Morc1	TSS_Alex
chr16:33830593-33831178	586	B6J vs 129	Itgb5	Promoter
chr16:33382047-33382547	500	aging_Young	Zfp148	n.d.
chr16:28596103-28596603	500	aging_Meer	Fgf12	Intron
chr16:23263049-23263548	499	Cancer	St6gal1	Promoter
chr16:22436210-22436501	292	B6J vs 129	Etv5	Promoter
chr16:22118914-22119414	500	aging_Meer	Igf2bp2	Intron
chr16:22,917,725-22,918,269	546	Lineage-associated	Fetub	promoter
chr16:21204551-21205051	500	aging_Meer	Ephb3	Exon
chr16:20619516-20620016	500	aging_Meer	Camk2n2	Exon
chr16:20608749-20609248	499	Cancer	Alg3	Promoter
chr16:18586112-18586612	500	aging_Meer	Tbx1	Intron
chr16:17797797-17798296	499	Cancer	Scarf2	Promoter
chr16:17209220-17209720	500	aging_Young	Rimbp3	n.d.
chr16:13448333-13448833	500	aging_Young	Mir193b	n.d.
chr16:10501961-10502461	500	aging_Meer	Ciita	Exon
chr16:10169977-10170477	500	germline_Dahlet	Rpl39l	TSS_Alex
chr15:99701662-99702162	500	aging_Young	Gm17349	n.d.
chr15:99334517-99335017	500	aging_Meer	Fmnl3	Intron
chr15:98780261-98780761	500	aging_shared	Wnt10b	1 to 5kb
chr15:98606568-98607068	500	aging_Young	Adcy6	n.d.
chr15:96700177-96700677	500	aging_Young	Slc38a2	n.d.
chr15:89410253-89410753	500	germline_Dahlet	Syce3	TSS_Alex
chr15:89210705-89211204	499	Cancer	Ppp6r2	Promoter
chr15:88982658-88983158	500	germline_GGD	Mov10l1	TSS_Alex
chr15:85709360-85709860	500	aging_Young	Mirlet7b	n.d.
chr15:85538328-85538828	500	aging_Young	Wnt7b	n.d.
chr15:85215006-85215506	500	aging_Meer	Fbln1	Intron
chr15:85131714-85132214	500	germline_Dahlet	Smc1b	TSS_Alex
chr15:83527127-83527627	500	aging_Young	Bik	n.d.
chr15:83033056-83033556	500	2-cell stage	Nfam1	TSS_Alex
chr15:82298703-82299203	500	germline_Dahlet	Wbp2nl	TSS_Alex
chr15:81980289-81980789	500	germline_Dahlet	1700029P11Rik	TSS_Alex
chr15:80978383-80978883	500	aging_Meer	Sgsm3	Intron
chr15:79000493-79000993	500	aging_Meer	Gm10865	Intron
chr15:78922632-78923132	500	aging_Meer	Lgals1	1 to 5kb
chr15:78888816-78889316	500	aging_Young	Gga1	n.d.
chr15:78326072-78326572	500	aging_Meer	Csf2rb	Intron
chr15:76457391-76457891	500	aging_Meer	Bop1	Exon
chr15:76089886-76090386	500	aging_Meer	Nrbp2	Exon
chr15:75708958-75709458	500	aging_Meer	Rhpn1	Intron
chr15:74799736-74800236	500	germline_Dahlet	Ly6k	TSS_Alex
chr15:72809272-72809627	355	imprinting	Trappc9	1st DMR
chr15:40665046-40665556	511	B6J vs 129	Zfpm2	Promoter
chr15:3996303-3996803	500	aging_Young	AW549877	n.d.
chr15:37233609-37234109	500	aging_Meer	Grhl2	Intron
chr15:3303276-3303776	500	germline_Dahlet	Ccdc152	TSS_Alex
chr15:25758634-25759133	499	Cancer	Myo10	Promoter
chr15:103430220-103430720	500	germline_Dahlet	Gtsf1	TSS_Alex
chr15:102460221-102460721	500	aging_Young	Prr13	n.d.
chr15:102325334-102325456	123	B6J vs 129	Pfdn5	Promoter
chr15:102144032-102144532	500	aging_Young	Igfbp6	n.d.
chr15:100,669,406-100,669,739	335	Lineage-associated	Bin2	promoter
chr15:100,599,350-100,600,007	659	Lineage-associated	Pou6f1	promoter
chr14:99099717-99100217	500	aging_Young	Pibf1	n.d.
chr14:79661292-79661792	500	aging_Meer	Cnmd	Intron
chr14:79300084-79301671	1588	B6J vs 129	Rgcc	Promoter
chr14:70452962-70453462	500	aging_Meer	Phyhip	1 to 5kb
chr14:70428844-70429344	500	germline_GGD	Piwil2	TSS_Alex
chr14:70079443-70079943	500	aging_shared	Egr3	Exon
chr14:68582167-68582540	374	B6J vs 129	Adamdec1	Promoter
chr14:67072562-67073062	500	aging_Young	Ppp2r2a	n.d.
chr14:65759286-65759786	500	aging_Young	Scara5	n.d.
chr14:65609565-65610065	500	aging_Meer	Nuggc	Exon
chr14:63943753-63944253	500	aging_Meer	Sox7	Intron
chr14:63241349-63241849	500	aging_Meer	Gata4	Exon
chr14:62555486-62555986	500	2-cell stage	Fam124a	TSS_Alex
chr14:59297272-59297772	500	2-cell stage	Phf11a	TSS_Alex
chr14:56402330-56402830	500	germline_Dahlet	Rnf17	TSS_Alex
chr14:54647469-54647842	374	B6J vs 129	Acin1	Promoter
chr14:54553072-54553833	762	B6J vs 129	Haus4	Promoter
chr14:52106688-52107188	500	aging_Meer	Hnrnpc	1 to 5kb
chr14:51989047-51989547	500	aging_Meer	Arhgef40	Exon
chr14:50828443-50829174	732	B6J vs 129	Tep1	Promoter
chr14:50807482-50807982	500	germline_Dahlet	Ccnb1ip1	TSS_Alex
chr14:50795138-50796269	1132	B6J vs 129	Ccnb1ip1	Promoter
chr14:50682123-50682815	693	B6J vs 129	Olfr747	Promoter
chr14:48,664,927-48,665,550	625	Lineage-associated	Otx2	promoter
chr14:47648400-47648827	428	B6J vs 129	Ktn1	Promoter
chr14:47647658-47647930	273	B6J vs 129	Ktn1	Promoter
chr14:46882490-46882990	500	aging_Young	Samd4	n.d.
chr14:46587287-46587912	626	B6J vs 129	Rubie	Promoter
chr14:37110788-37111060	273	B6J vs 129	2610528A11Rik	Promoter
chr14:37045726-37047937	2212	B6J vs 129	Rgr	Promoter
chr14:34709742-34710002	261	B6J vs 129	Wapl	Promoter
chr14:34576034-34576660	627	B6J vs 129	Ldb3	Promoter
chr14:33922685-33923125	441	B6J vs 129	Gdf10	Promoter
chr14:33588956-33589456	500	germline_Dahlet	Ptpn20	TSS_Alex
chr14:33217538-33218003	466	B6J vs 129	Arhgap22	Promoter
chr14:33189652-33190151	499	Cancer	Wdfy4	Promoter
chr14:27065798-27066298	500	aging_Young	Il17rd	n.d.
chr14:25456555-25457055	500	aging_Young	D930049A15Rik	n.d.
chr14:21990635-21991135	500	aging_Meer	Zfp503	1 to 5kb
chr14:122034423-122034923	500	germline_Dahlet	Timm8a2	TSS_Alex
chr14:106105948-106106448	500	germline_Dahlet	Trim52	TSS_Alex
chr13:98032182-98032623	442	B6J vs 129	Arhgef28	Promoter
chr13:97434719-97435219	500	germline_Dahlet	Lncenc1	TSS_Alex
chr13:97070804-97071304	500	aging_Young	Fam169a	n.d.
chr13:96517948-96518347	400	B6J vs 129	Polk	Promoter
chr13:95990907-95991306	400	B6J vs 129	Sv2c	Promoter
chr13:95893266-95894340	1075	B6J vs 129	Iqgap2	Promoter
chr13:95763814-95764320	507	B6J vs 129	Iqgap2	Promoter
chr13:95672240-95672878	639	B6J vs 129	Iqgap2	Promoter
chr13:95604269-95604769	500	aging_Meer	F2r	Exon
chr13:93,637,319-93,637,823	506	Lineage-associated	Bhmt	promoter
chr13:92575922-92576422	500	germline_Dahlet	Spz1	TSS_Alex
chr13:92345328-92345791	464	B6J vs 129	Msh3	Promoter
chr13:76076880-76076980	101	B6J vs 129	Arsk	Promoter
chr13:76017433-76017807	375	B6J vs 129	Rfesd	Promoter
chr13:75876384-75877689	1306	B6J vs 129	Rhobtb3	Promoter
chr13:75838838-75839508	671	B6J vs 129	Glrx	Promoter
chr13:74808905-74809411	507	B6J vs 129	Cast	Promoter
chr13:73467835-73468334	499	Cancer	Lpcat1	Promoter
chr13:67831755-67832357	603	B6J vs 129	Gm10037	Promoter
chr13:67626974-67627639	666	B6J vs 129	Zfp729a	Promoter
chr13:67278407-67278959	553	B6J vs 129	F630042J09Rik	Promoter
chr13:67269534-67270259	726	B6J vs 129	Zfp458	Promoter
chr13:67195398-67196348	951	B6J vs 129	Zfp455	Promoter
chr13:67128916-67129237	322	B6J vs 129	Zfp759	Promoter
chr13:66418266-66418691	426	B6J vs 129	2410141K09Rik	Promoter
chr13:64903705-64904205	500	2-cell stage	Cntnap3	TSS_Alex
chr13:64213265-64213486	222	B6J vs 129	Cdc14b	Promoter
chr13:64162750-64163576	827	B6J vs 129	Habp4	Promoter
chr13:61570863-61571371	509	B6J vs 129	Cts3	Promoter
chr13:55826319-55826819	500	aging_Meer	Pitx1	Exon
chr13:55450424-55450924	500	aging_Young	Grk6	n.d.
chr13:55002959-55003459	500	aging_Meer	Unc5a	Exon
chr13:54747351-54747850	499	Cancer	Gprin1	intron
chr13:43559206-43559706	500	aging_Young	Ccdc90a	n.d.
chr13:43160322-43160879	558	B6J vs 129	Tbc1d7	Promoter
chr13:41605873-41606373	500	aging_Young	Tmem170b	n.d.
chr13:37,345,051-37,345,617	586	Lineage-associated	Ly86	promoter
chr13:34875951-34876451	500	aging_Young	Prpf4b	n.d.
chr13:3,804,144-3,804,623	481	Lineage-associated	Calml3	promoter
chr13:29,013,956-29,014,537	583	Lineage-associated	A330102I10Rik	promoter
chr13:26769915-26770415	500	germline_Dahlet	Hdgfl1	TSS_Alex
chr13:24862020-24862520	500	aging_Meer	D130043K22Rik	Intron
chr13:23934211-23934711	500	germline_Dahlet	Hist1h2aa	TSS_Alex
chr13:23933906-23934406	500	germline_Dahlet	Hist1h2ba	TSS_Alex
chr13:120300141-120300641	500	2-cell stage	BC147527	TSS_Alex
chr13:120262863-120263363	500	2-cell stage	AF067061	TSS_Alex
chr13:120172182-120172682	500	2-cell stage	Gm21818	TSS_Alex
chr13:119950556-119951056	500	2-cell stage	B020031M17Rik	TSS_Alex
chr13:119894535-119895035	500	2-cell stage	Tcstv1	TSS_Alex
chr13:119835755-119836255	500	2-cell stage	D13Ertd608e	TSS_Alex
chr13:119829966-119830466	500	2-cell stage	AF067063	TSS_Alex
chr13:112652225-112652725	500	germline_GGD	Ddx4	TSS_Alex
chr13:105081871-105082371	500	germline_Dahlet	4933425L06Rik	TSS_Alex
chr13:10360594-10361094	500	2-cell stage	Chrm3	TSS_Alex
chr12:88673614-88674113	499	Cancer	Nrxn3	distal
chr12:88286819-88287319	500	2-cell stage	Gm7104	TSS_Alex
chr12:88083446-88083946	500	2-cell stage	Gm16368	TSS_Alex
chr12:88026753-88027253	500	2-cell stage	Gm2056	TSS_Alex
chr12:87775505-87776005	500	2-cell stage	Gm21319	TSS_Alex
chr12:85110256-85110756	500	aging_Young	Dlst	n.d.
chr12:84941552-84942052	500	aging_Meer	Arel1	Exon
chr12:79796961-79797461	500	aging_Meer	Rad51b	Intron
chr12:79279823-79280322	499	Cancer	Zfyve26	Promoter
chr12:79130526-79131026	500	2-cell stage	Arg2	TSS_Alex
chr12:74093237-74093736	499	Cancer	Syt16	Promoter
chr12:66284151-66284651	500	germline_Dahlet	Rpl10l	TSS_Alex
chr12:65225817-65226317	500	germline_Dahlet	Wdr20rt	TSS_Alex
chr12:56536789-56538219	1431	B6J vs 129	Nkx2-1	Promoter
chr12:51690955-51691455	500	aging_Young	Strn3	n.d.
chr12:51378466-51379536	1071	B6J vs 129	Scfd1	Promoter
chr12:44327669-44328168	499	Cancer	Nrcam	Promoter
chr12:35535736-35536427	692	B6J vs 129	Ahr	Promoter
chr12:30896766-30897175	410	B6J vs 129	Acp1	Promoter
chr12:28548087-28548587	500	2-cell stage	Dcdc2c	TSS_Alex
chr12:25016892-25017168	277	B6J vs 129	Kidins220	Promoter
chr12:24498064-24498564	500	aging_Young	Taf1b	n.d.
chr12:21299902-21300402	500	aging_Meer	Cpsf3	Exon
chr12:16590092-16590591	499	Cancer	Lpin1	Promoter
chr12:118966171-118966671	500	2-cell stage	Abcb5	TSS_Alex
chr12:118848605-118849105	500	aging_shared	Sp8	Exon
chr12:113152398-113152897	499	Cancer	Crip1	Promoter
chr12:112663713-112664213	500	aging_Meer	Akt1	Intron
chr12:111442662-111443162	500	aging_Young	Tnfaip2	n.d.
chr12:109545740-109546239	499	Cancer	Meg3	Promoter
chr12:109542341-109543039	699	B6J vs 129	Meg3	Promoter
chr12:109540510-109543677	3167	imprinting	Dlk1-Dio3	2nd DMR
chr12:109540054-109541813	1760	B6J vs 129	Meg3	Promoter
chr12:109527383-109530388	2891	imprinting	Dlk1-Dio3	1st DMR
chr12:108221196-108221696	500	aging_Meer	Ccdc85c	Intron
chr12:105030703-105031203	500	aging_Meer	Snhg10	Intron
chr12:104999151-104999651	500	aging_Meer	Syne3	Intron
chr12:102899065-102899565	500	germline_Dahlet	Cox8c	TSS_Alex
chr12:102524719-102525218	499	Cancer	Chga	distal
chr12:102368367-102368867	500	aging_Meer	Rin3	Exon
chr11:98944812-98945312	500	aging_shared	Rara	Intron
chr11:98837372-98837872	500	aging_Young	Rapgefl1	n.d.
chr11:98809119-98809532	414	B6J vs 129	Casc3	Promoter
chr11:98329360-98329860	500	aging_Meer	Neurod2	Exon
chr11:97067356-97067856	500	aging_Young	Osbpl7	n.d.
chr11:94782453-94782953	500	2-cell stage	Tmem92	TSS_Alex
chr11:94499980-94500480	500	aging_Young	Epn3	n.d.
chr11:94213898-94214398	500	aging_Meer	Tob1	Exon
chr11:8523111-8523611	500	aging_Meer	Tns3	Intron
chr11:83017197-83017802	606	B6J vs 129	Slfn8	Promoter
chr11:82989452-82990534	1083	B6J vs 129	Slfn9	Promoter
chr11:80209200-80209700	500	aging_Young	Rhot1	n.d.
chr11:79112263-79112762	499	Cancer	Ksr1	Promoter
chr11:77463106-77463605	499	Cancer	Coro6	Promoter
chr11:75414794-75415294	500	aging_Meer	Serpinf1	Exon
chr11:73040945-73041445	500	aging_Meer	Camkk1	Exon
chr11:72411722-72412222	500	aging_Young	Smtnl2	n.d.
chr11:71759905-71760405	500	aging_shared	Wscd1	Exon
chr11:70026013-70026512	499	Cancer	Dlg4	Promoter
chr11:69797873-69798373	500	aging_Meer	Fgf11	Intron
chr11:69120194-69120694	500	aging_Meer	Hes7	Promoter
chr11:68492303-68492803	500	aging_Meer	Pik3r5	Exon
chr11:62629217-62629717	500	aging_Young	BC046404	n.d.
chr11:61684480-61684980	500	aging_Meer	Slc5a10	Exon
chr11:59375407-59375907	500	germline_Dahlet	Prss38	TSS_Alex
chr11:59177190-59177690	500	aging_Meer	Gjc2	Exon
chr11:55030963-55031463	500	aging_Meer	Anxa6	Intron
chr11:54069183-54069682	499	Cancer	Pdlim4	Promoter
chr11:49978297-49978797	500	aging_Meer	Rasgef1c	Intron
chr11:48753464-48753964	500	2-cell stage	Gm12183	TSS_Alex
chr11:46309191-46309691	500	aging_Meer	Cyfip2	Intron
chr11:45980107-45980607	500	aging_Meer	Sox30	Exon
chr11:4440853-4441353	500	germline_Dahlet	Hormad2	TSS_Alex
chr11:33203625-33204125	500	aging_Young	Gm12116	n.d.
chr11:22971800-22973000	1200	imprinting	Zrsr1	1st DMR
chr11:121145892-121146392	500	germline_GGD	Tex19.1	TSS_Alex
chr11:121118427-121118927	500	germline_Dahlet	Tex19.2	TSS_Alex
chr11:120948323-120948822	499	Cancer	Slc16a3	Promoter
chr11:12025346-12026947	1603	imprinting	Grb10	1st DMR
chr11:120187241-120187741	500	aging_Young	2810410L24Rik	n.d.
chr11:120019721-120020220	499	Cancer	Aatk	Promoter
chr11:119198659-119199159	500	aging_Meer	Tbc1d16	Intron
chr11:119026036-119026536	500	aging_Meer	Cbx2	Intron
chr11:118442606-118443106	500	aging_Young	C1qtnf1	n.d.
chr11:117835673-117836173	500	aging_Young	Gm20708	n.d.
chr11:117483325-117483550	226	B6J vs 129	Gm11733	Promoter
chr11:117232033-117232533	500	aging_Meer	43352	Intron
chr11:116453802-116454301	499	Cancer	Qrich2	Promoter
chr11:115989410-115989910	500	aging_shared	Itgb4	Exon
chr11:114676070-114676569	499	Cancer	Ttyh2	Promoter
chr11:114423417-114423917	500	aging_Meer	4932435O22Rik	Exon
chr11:114065636-114066135	499	Cancer	Sdk2	Promoter
chr11:107371827-107372327	500	aging_Meer	Pitpnc1	Intron
chr11:102665337-102665837	500	germline_Dahlet	Meioc	TSS_Alex
chr11:102255689-102256189	500	aging_Meer	BC030867	Exon
chr11:101261762-101262262	500	aging_Young	Wnk4	n.d.
chr11:100493701-100494238	538	B6J vs 129	Acly	Promoter
chr10:97692808-97693308	500	germline_Dahlet	Ccer1	TSS_Alex
chr10:88459318-88459818	500	germline_Dahlet	Sycp3	TSS_Alex
chr10:88,604,931-88,605,372	443	Lineage-associated	Mybpc1	promoter
chr10:84759892-84760392	500	aging_Meer	Rfx4	Intron
chr10:81474692-81475191	499	Cancer	Celf5	Promoter
chr10:81252250-81252749	499	Cancer	Matk	Promoter
chr10:80534723-80535223	500	aging_Meer	Atp8b3	Intron
chr10:80181938-80182438	500	aging_Meer	Bc1	Intron
chr10:80003379-80003879	500	aging_Young	Abca7	n.d.
chr10:79586018-79586517	499	Cancer	Theg	Promoter
chr10:78273616-78274116	500	aging_Meer	Agpat3	Intron
chr10:78042036-78042536	500	germline_Dahlet	Dnmt3l	TSS_Alex
chr10:76961454-76961953	499	Cancer	Pcbp3	Promoter
chr10:75014733-75015233	500	aging_Meer	Gnaz	Exon
chr10:68137380-68137880	500	aging_Meer	Arid5b	Intron
chr10:67978947-67979447	500	aging_Meer	Rtkn2	Promoter
chr10:63820015-63820515	500	aging_Meer	Ctnna3	Exon
chr10:60697796-60698296	500	aging_Meer	Cdh23	1 to 5kb
chr10:58231763-58232263	500	2-cell stage	Duxf3	TSS_Alex
chr10:58224680-58225180	500	2-cell stage	AW822073	TSS_Alex
chr10:57795726-57796226	500	aging_Meer	Smpdl3a	Intron
chr10:4620965-4621465	500	aging_Meer	Esr1	Intron
chr10:33624317-33624817	500	aging_Meer	Clvs2	Exon
chr10:21592894-21593394	500	germline_Dahlet	1700020N01Rik	TSS_Alex
chr10:19969939-19970439	500	aging_Meer	Map3k5	Intron
chr10:13090485-13091433	950	imprinting	Plagl1	1st DMR
chr10:127619877-127620377	500	aging_Meer	Lrp1	Intron
chr10:127369540-127370982	1443	B6J vs 129	Inhbc	Promoter
chr10:120169763-120170251	489	B6J vs 129	Irak3	Promoter
chr10:120168875-120169430	556	B6J vs 129	Irak3	Promoter
chr10:118332158-118332658	500	2-cell stage	Gm9044	TSS_Alex
chr10:118326719-118327219	500	2-cell stage	Gm9040	TSS_Alex
chr10:116113667-116114167	500	germline_Dahlet	4933416C03Rik	TSS_Alex
chr10:115250163-115250663	500	aging_Meer	Tbc1d15	Intron
chr1:93512735-93513234	499	Cancer	Farp2	Promoter
chr1:91144852-91145352	500	germline_Dahlet	Rbm44	TSS_Alex
chr1:85598567-85599067	500	2-cell stage	Sp110	TSS_Alex
chr1:80384935-80385435	500	2-cell stage	Gm6189	TSS_Alex
chr1:75015702-75016201	499	Cancer	Ihh	intron
chr1:74948105-74948604	499	Cancer	Ihh	Exon
chr1:73015659-73016159	500	germline_Dahlet	Tnp1	TSS_Alex
chr1:64734658-64735158	500	aging_Meer	Fzd5	Exon
chr1:63263781-63263926	145	imprinting	Zdbf2	2nd DMR
chr1:63260549-63261295	746	imprinting	Zdbf2	1st DMR
chr1:63199879-63200976	1097	imprinting	Zdbf2	1st DMR
chr1:59541313-59541813	500	aging_Meer	Gm973	Intron
chr1:58802842-58803342	500	aging_Meer	Casp8	Intron
chr1:58029890-58030389	499	Cancer	Aox1	Promoter
chr1:5588644-5589074	431	B6J vs 129	Oprk1	Promoter
chr1:55362690-55363189	499	Cancer	Boll	Promoter
chr1:4,496,922-4,497,613	693	Lineage-associated	Sox17	promoter
chr1:39721256-39721755	499	Cancer	Rfx8	Promoter
chr1:36682933-36683433	500	germline_Dahlet	Fam178b	TSS_Alex
chr1:32172577-32173077	500	aging_Meer	Khdrbs2	Exon
chr1:25829301-25829801	500	aging_Meer	Adgrb3	Exon
chr1:23102003-23102503	500	germline_Dahlet	4933415F23Rik	TSS_Alex
chr1:193191295-193191795	500	aging_Meer	Traf3ip3	Intron
chr1:192850809-192851308	499	Cancer	Sertad4	Promoter
chr1:187651008-187651507	499	Cancer	Esrrg	Promoter
chr1:186967165-186967665	500	germline_Dahlet	D1Pas1	TSS_Alex
chr1:181821268-181821768	500	aging_Meer	Lbr	Exon
chr1:180350409-180350909	500	aging_Young	Itpkb	n.d.
chr1:167688986-167689486	500	2-cell stage	Lmx1a	TSS_Alex
chr1:166238497-166238997	500	germline_GGD	Mael	TSS_Alex
chr1:154204639-154205139	500	aging_Meer	Zfp648	Exon
chr1:153180788-153181288	500	aging_Meer	Lamc2	Intron
chr1:139936227-139936727	500	2-cell stage	Gm16332	TSS_Alex
chr1:139929358-139929858	500	2-cell stage	Gm5837	TSS_Alex
chr1:138842376-138843259	884	B6J vs 129	Lhx9	Promoter
chr1:138839579-138842068	2490	B6J vs 129	Lhx9	Promoter
chr1:136052650-136053150	500	2-cell stage	Cacna1s	TSS_Alex
chr1:127397267-127397767	500	aging_Meer	Mgat5	Exon
chr1:119487629-119488129	500	aging_Meer	Ralb	Intron
